# Evolutionary insights into an ancient fungal transition from land to sea

**DOI:** 10.64898/2026.06.22.733814

**Authors:** Kaylee E. Christensen, Aniliese Deal, Rachel B. Brem

## Abstract

Though fungi have largely been studied in the context of terrestrial niches, aquatic species that originated from terrestrial ancestors can be found across the fungal kingdom. To date, the mechanisms of these transitions from land to sea have remained poorly understood, and it is unclear what traits are associated with the specialization of a fungal to marine environments. Here we develop *Kluyveromyces* budding yeasts, sampled from terrestrial, estuarine, and marine niches, as a model for the evolutionary transition of fungi into the ocean. Comparative analyses of genomes from the genus revealed a contraction in genome size and gene number in aquatic *Kluyveromyces* compared to their terrestrial relatives. In laboratory culture, we uncovered evidence for phenotypic losses in aquatic *Kluyveromyces* species, namely desiccation and cold resistance relative to the terrestrial clade. Aquatic *Kluyveromyces* also exhibited better salt tolerance than terrestrial species, reflecting an evolutionary gain consonant with their provenance from seawater. Furthermore, in molecular-evolution analyses, we found robust signal for positive selection in the aquatic *Kluyveromyces* lineage, most notably at genes annotated for roles in oxidative stress. We interpret these results under a model in which the common ancestor of *Kluyveromyces* was terrestrial and first made a transition to estuaries and mangroves, leading to *K. siamensis* and *K. aestuarii*, which then primed further radiation into the marine niche, leading to *K. nonfermentans*. We propose that *Kluyveromyces* may be an ideal model to study these land-to-sea transitions.
