## Supplementary Table 2 for "Evolutionary insights into an ancient fungal transition from land to sea"

### Sheet: strains
Strains used in phenotyping
Species	Strain	Origin	Notes	Experiments Used In
K. marxianus	KM31	Jamie Cate	MATα α3- kat1- leu2- derivative of the sugar cane bagasse isolate Km1	growth in cold, desiccation tolerance, growth in salt, MTT assay
K. marxianus	UCD 61-293	UC Davis Phaff Collection		seahorse
K. lactis	yLB72	Alexander Johnson	MATa uraA1-1 derivative of the lab strain CK213-4C	growth in cold, desiccation tolerance, growth in salt, MTT assay
K. lactis	UCD 71-45	UC Davis Phaff Collection		seahorse
K. aestuarii	NRRL YB-4510	UC Davis Phaff Collection		growth in cold, desiccation tolerance, growth in salt, MTT assay, seahorse
K. dobzhanskii	NRRL Y-1974	UC Davis Phaff Collection		growth in cold, desiccation tolerance, growth in salt, MTT assay, seahorse
K. nonfermentans	UCDFST 21-6840	UC Davis Phaff Collection	100% ITS sequence similarity to strain NU02	growth in cold, desiccation tolerance, growth in salt, MTT assay, seahorse
K. siamensis	CBS 10860	Westerdijk Institute		growth in cold, desiccation tolerance, growth in salt, MTT assay, seahorse
K. wickerhamii	yLB66	Alexander Johnson	UCD54-210	growth in cold, desiccation tolerance, growth in salt, MTT assay, seahorse

### Sheet: salt_anova
	Comparison	sum_sq	df	F	PR(>F)
C(habitat)	0% vs 3.5% NaCl	102.19	1	14.8031	0.000442767
C(salt)	0% vs 3.5% NaCl	196.768	1	28.5036	4.59e-06
C(habitat):C(salt)	0% vs 3.5% NaCl	94.2798	1	13.6573	0.000688837
Residual	0% vs 3.5% NaCl	262.324	38
	Comparison	sum_sq	df	F	PR(>F)
C(habitat)	0% vs 7% NaCl	3.06478	1	0.524298	0.473449
C(salt)	0% vs 7% NaCl	1382.98	1	236.59	6.62e-18
C(habitat):C(salt)	0% vs 7% NaCl	1.82666	1	0.312491	0.579436
Residual	0% vs 7% NaCl	222.129	38
	Comparison	sum_sq	df	F	PR(>F)
C(aquatic species)	0% vs 3.5% NaCl	5.768	2	5.764	0.018
C(salt)	0% vs 3.5% NaCl	3.397	1	6.79	0.023
C(aquatic species):C(salt)	0% vs 3.5% NaCl	8.461	2	8.455	0.005
Residual	0% vs 3.5% NaCl	6.005	12

### Sheet: temp_anova
Factor	Sum_Sq	Df	F	p-value	Significant
C(habitat)	1.2757	1	0.412	0.5248	No
C(temperature)	1437.85	1	464.371	0	Yes
C(habitat):C(temperature)	18.6213	1	6.014	0.0189	Yes

### Sheet: desiccation_anova
Factor	Sum_Sq	Df	F	p-value	Significant
C(habitat)	20.3477	1	37.473	0	Yes
C(condition)	104.594	1	192.622	0	Yes
C(habitat):C(condition)	29.3531	1	54.057	0	Yes
