## Supplementary Table 3 for "Evolutionary insights into an ancient fungal transition from land to sea"

### Sheet: QUAST
Report
		K. lactis		K. marxianus		K. siamensis		K. aestuarii		K. dobzhanskii		K. nonfermentans		K. wickerhamii
# contgs (>= 0 bp)		6		36		71		231		203		247		510
# contgs (>= 1000 bp)		6		36		71		170		29		53		477
# contgs (>= 5000 bp)		6		36		52		138		11		21		376
# contgs (>= 10000 bp)		6		25		43		127		8		13		278
# contgs (>= 25000 bp)		6		9		33		107		7		10		134
# contgs (>= 50000 bp)		6		9		28		76		7		8		50
Total length (>= 0 bp)		10689156		11165408		9988925		10054575		10849093		9569478		9807744
Total length (>= 1000 bp)		10689156		11165408		9988925		10030126		10796952		9501989		9783232
Total length (>= 5000 bp)		10689156		11165408		9939956		9954747		10765028		9422028		9515707
Total length (>= 10000 bp)		10689156		11073834		9879741		9879012		10738020		9364001		8815334
Total length (>= 25000 bp)		10689156		10847238		9724742		9521564		10725625		9312040		6496972
Total length (>= 50000 bp)		10689156		10847238		9541983		8359028		10725625		9253728		3536667
# contgs		6		36		71		187		55		85		510
Largest contg		2602197		1733117		994346		344325		2873658		2531462		131328
Total length		10689156		11165408		9988925		10041607		10816454		9524176		9807744
	GC (%)		38.76		40.09		38.21		38.32		41.25		35.92		40.87
	N50		1753957		1416405		578596		101527		2606831		1739233		36691
	N90		1320834		929314		131936		36151		1310926		614003		9739
	auN		1932382		1.3421e+06		549324		119773		2.06761e+06		1.74987e+06		42585.5
	L50		3		4		7		33		2		3		83
	L90		5		8		23		92		5		6		280
	# N's per 100 kbp		0.41		0		268.97		34.38		37.17		51.45		0
All statistics are based on contigs of size >= 500 bp, unless otherwise noted (e.g., "# contgs (>= 0 bp)" and "Total length (>= 0 bp)" include all contig

### Sheet: BUSCO_summary
Species	Dataset	Complete	Single	Duplicated	Fragmented	Missing	n_markers
Eremothecium cymbalariae	saccharomycetes_odb10	93.9	93.9	0	0.1	6	2137
Eremothecium gossypii	saccharomycetes_odb10	99.5	99.5	0	0	0.5	2137
K. aestuarii	saccharomycetes_odb10	96.3	96.3	0	1.4	2.3	2137
K. dobzhanskii	saccharomycetes_odb10	98.1	97.8	0.3	1	0.9	2137
K. lactis	saccharomycetes_odb10	93.3	93.2	0.1	0.5	6.2	2137
K. marxianus	saccharomycetes_odb10	97.7	97.4	0.3	0.3	2	2137
K. siamensis	saccharomycetes_odb10	95.2	95.2	0	1.9	2.9	2137
K. wickerhamii	saccharomycetes_odb10	92.2	92.2	0	3.2	4.6	2137
Saccharomyces cerevisiae	saccharomycetes_odb10	99.6	97.4	2.2	0.1	0.3	2137
K. nonfermentans	saccharomycetes_odb10	98.1	98.1	0	1	0.9	2137
Lachancea nothofagi	saccharomycetes_odb10	99.7	99.7	0	0	0.3	2137
Lachancea fermentatii	saccharomycetes_odb10	99.8	99.8	0	0	0.2	2137

### Sheet: BUSCO_M_F_kluyv
Taxon	BUSCO_ID	Status	Description
kaest	7011at4891	Missing	6-phosphogluconate dehydrogenase
kaest	3331at4891	Missing	ABC transporter, conserved site
kaest	30948at4891	Fragmented	AP complex subunit sigma
kaest	22146at4891	Missing	ATP synthase subunit gamma
kaest	2020at4891	Missing	ATP-dependent RNA helicase Ski2, C-terminal
kaest	2212at4891	Missing	ATPase, AAA-type, conserved site
kaest	14966at4891	Fragmented	Actin family
kaest	14552at4891	Missing	Actin-related protein 2/3 complex subunit
kaest	40161at4891	Missing	Acyl-CoA-binding protein, ACBP
kaest	751at4891	Missing	Aminoacyl-tRNA synthetase, class Ia
kaest	6558at4891	Missing	Ankyrin repeat-containing domain
kaest	7444at4891	Missing	Asparagine synthase, glutamine-hydrolyzing
kaest	33542at4891	Missing	Calcineurin-like phosphoesterase domain, lpxH-type
kaest	1653at4891	Fragmented	Coatomer subunit beta'
kaest	17728at4891	Missing	Cyclin-dependent kinase 7
kaest	39885at4891	Missing	Cytochrome c oxidase, subunit VIa
kaest	414at4891	Missing	DNA-directed RNA polymerase subunit
kaest	32823at4891	Fragmented	DNA-directed RNA polymerase, 14-18kDa subunit, conserved site
kaest	11155at4891	Fragmented	Dihydroorotate dehydrogenase (quinone), mitochondrial
kaest	30667at4891	Fragmented	ER lumen protein-retaining receptor
kaest	274at4891	Fragmented	Fatty acid synthase
kaest	21922at4891	Missing	Fibrillarin
kaest	95at4891	Fragmented	Glutamate synthase, alpha subunit, C-terminal
kaest	5478at4891	Fragmented	Glutamyl/glutaminyl-tRNA synthetase, class Ib, anti-codon binding domain
kaest	1099at4891	Missing	Glycoside hydrolase family 38, central domain
kaest	5741at4891	Fragmented	Glycyl-tRNA synthetase
kaest	34170at4891	Missing	HIT-like domain
kaest	20606at4891	Missing	Heat shock protein DnaJ, cysteine-rich domain
kaest	8758at4891	Fragmented	Helicase, C-terminal
kaest	9553at4891	Missing	Hydroxymethylglutaryl-coenzyme A synthase C-terminal domain
kaest	7092at4891	Missing	Inosine-5'-monophosphate dehydrogenase
kaest	40342at4891	Fragmented	Longin-like domain superfamily
kaest	26614at4891	Fragmented	MIF4G-like domain superfamily
kaest	20960at4891	Missing	Mitochondrial carrier domain superfamily
kaest	22443at4891	Missing	Mitochondrial carrier protein
kaest	8344at4891	Fragmented	Nucleolar GTP-binding protein 2
kaest	36167at4891	Missing	Nucleosome assembly protein (NAP)
kaest	1699at4891	Fragmented	P-type ATPase
kaest	33306at4891	Missing	PRA1 family protein
kaest	11009at4891	Missing	Peptidase M16, C-terminal
kaest	22335at4891	Fragmented	Pre-mRNA-splicing factor 19
kaest	39975at4891	Missing	Prefoldin
kaest	36113at4891	Missing	Profilin
kaest	24692at4891	Missing	Proteasome endopeptidase complex
kaest	29872at4891	Fragmented	Protein transport protein BOS1
kaest	33522at4891	Fragmented	Putative mitochondrial outer membrane protein
kaest	365at4891	Missing	RNA polymerase Rpb1, domain 7
kaest	5578at4891	Missing	RNA recognition motif domain
kaest	28589at4891	Missing	Ribosomal protein
kaest	35656at4891	Fragmented	Ribosomal protein L18e/L15P
kaest	31926at4891	Missing	Ribosomal protein L22/L17
kaest	36882at4891	Missing	Ribosomal protein L23/L15e core domain superfamily
kaest	32712at4891	Missing	Ribosomal protein L24e/L24 superfamily
kaest	11876at4891	Missing	Ribosomal protein L3
kaest	37089at4891	Fragmented	Ribosomal protein L31e
kaest	18994at4891	Fragmented	Ribosomal protein L4/L1e
kaest	35504at4891	Missing	Ribosomal protein L7Ae/L30e/S12e/Gadd45
kaest	33117at4891	Missing	Ribosomal protein S13/S15, N-terminal
kaest	35216at4891	Missing	Ribosomal protein S19 conserved site
kaest	37696at4891	Missing	Ribosomal protein S26e
kaest	15785at4891	Fragmented	Ribosomal protein S35, mitochondrial
kaest	9446at4891	Fragmented	Signal recognition particle, SRP54 subunit
kaest	32172at4891	Missing	Small GTPase
kaest	34011at4891	Fragmented	Snf7 family
kaest	36486at4891	Fragmented	Sulfhydryl oxidase
kaest	39520at4891	Fragmented	Synaptobrevin
kaest	10194at4891	Missing	Tetratricopeptide repeat
kaest	7136at4891	Fragmented	Tetratricopeptide repeat
kaest	31995at4891	Missing	Translationally controlled tumour protein
kaest	5851at4891	Fragmented	Trehalase
kaest	31657at4891	Missing	Ubiquitin-conjugating enzyme E2
kaest	33667at4891	Missing	Ubiquitin-conjugating enzyme E2
kaest	35931at4891	Missing	Ubiquitin-conjugating enzyme E2
kaest	10660at4891	Missing	WD40-repeat-containing domain
kaest	21678at4891	Missing	XPA
kaest	33590at4891	Fragmented	Zinc finger, Mcm10/DnaG-type
kaest	6641at4891	Fragmented	Zinc finger, RING-CH-type
kaest	37340at4891	Missing	Zinc finger, RING-type
kdob	30948at4891	Fragmented	AP complex subunit sigma
kdob	22104at4891	Fragmented	Chs5p-Arf1p binding
kdob	1653at4891	Fragmented	Coatomer subunit beta'
kdob	31994at4891	Missing	Cytochrome c oxidase subunit IV family
kdob	32823at4891	Fragmented	DNA-directed RNA polymerase, 14-18kDa subunit, conserved site
kdob	30667at4891	Missing	ER lumen protein-retaining receptor
kdob	18783at4891	Fragmented	Endoplasmic reticulum vesicle transporter, C-terminal
kdob	24124at4891	Fragmented	Geranylgeranyl transferase type-2 subunit alpha
kdob	1099at4891	Missing	Glycoside hydrolase family 38, central domain
kdob	34170at4891	Missing	HIT-like domain
kdob	7092at4891	Missing	Inosine-5'-monophosphate dehydrogenase
kdob	40342at4891	Fragmented	Longin-like domain superfamily
kdob	26614at4891	Fragmented	MIF4G-like domain superfamily
kdob	26320at4891	Missing	MOB kinase activator family
kdob	32508at4891	Missing	MOB kinase activator family
kdob	8344at4891	Fragmented	Nucleolar GTP-binding protein 2
kdob	33306at4891	Missing	PRA1 family protein
kdob	29354at4891	Missing	PUA domain
kdob	32872at4891	Missing	Prefoldin
kdob	39975at4891	Fragmented	Prefoldin
kdob	36113at4891	Missing	Profilin
kdob	24692at4891	Fragmented	Proteasome endopeptidase complex
kdob	10618at4891	Missing	Protein kinase domain
kdob	29872at4891	Fragmented	Protein transport protein BOS1
kdob	33522at4891	Fragmented	Putative mitochondrial outer membrane protein
kdob	35656at4891	Fragmented	Ribosomal protein L18e/L15P
kdob	37089at4891	Missing	Ribosomal protein L31e
kdob	15785at4891	Fragmented	Ribosomal protein S35, mitochondrial
kdob	10684at4891	Fragmented	SH3 domain
kdob	32172at4891	Missing	Small GTPase
kdob	34011at4891	Fragmented	Snf7 family
kdob	36486at4891	Fragmented	Sulfhydryl oxidase
kdob	39520at4891	Missing	Synaptobrevin
kdob	6549at4891	Missing	Translation elongation factor EFTu/EF1A, C-terminal
kdob	35931at4891	Missing	Ubiquitin-conjugating enzyme E2
kdob	17074at4891	Missing	WD40-repeat-containing domain
kdob	6242at4891	Fragmented	WD40/YVTN repeat-like-containing domain superfamily
kdob	5194at4891	Fragmented	Winged helix-like DNA-binding domain superfamily
kdob	33590at4891	Fragmented	Zinc finger, Mcm10/DnaG-type
kdob	6641at4891	Fragmented	Zinc finger, RING-CH-type
klact	6544at4891	Missing	6-phosphofructo-2-kinase
klact	1597at4891	Missing	ABC transporter, conserved site
klact	8689at4891	Missing	AF1104-like superfamily
klact	30948at4891	Missing	AP complex subunit sigma
klact	1679at4891	Fragmented	ATP-dependent RNA helicase Ski2, C-terminal
klact	15588at4891	Missing	ATPase, AAA-type, conserved site
klact	15943at4891	Missing	Arginine N-methyltransferase 2
klact	28681at4891	Missing	Basic-leucine zipper domain
klact	16176at4891	Missing	Bromodomain
klact	23560at4891	Missing	Bud22 domain
klact	27875at4891	Missing	CDP-diacylglycerol--inositol 3-phosphatidyltransferase
klact	40449at4891	Missing	COX assembly mitochondrial protein
klact	22870at4891	Fragmented	Carbon-nitrogen hydrolase
klact	26325at4891	Missing	Cell division cycle protein 123
klact	115at4891	Missing	Cell morphogenesis central region
klact	24271at4891	Missing	Choline-phosphate cytidylyltransferase
klact	39508at4891	Missing	Chromatin assembly factor 1 subunit A
klact	665at4891	Missing	Coatomer subunit alpha
klact	5624at4891	Missing	Conserved oligomeric Golgi complex, subunit 4
klact	16125at4891	Missing	Cystathionine beta-synthase
klact	31994at4891	Missing	Cytochrome c oxidase subunit IV family
klact	26076at4891	Missing	DNA glycosylase
klact	2010at4891	Missing	DNA helicase
klact	18264at4891	Missing	DNA polymerase III, clamp loader complex, gamma/delta/delta subunit, C-terminal
klact	22230at4891	Missing	DNA polymerase alpha/delta/epsilon, subunit B
klact	7758at4891	Missing	DNA primase large subunit
klact	721at4891	Missing	DNA-directed RNA polymerase
klact	32823at4891	Missing	DNA-directed RNA polymerase, 14-18kDa subunit, conserved site
klact	419at4891	Missing	DNA-directed RNA polymerase, subunit 2, hybrid-binding domain
klact	1425at4891	Missing	Dbl homology (DH) domain
klact	18728at4891	Missing	Dbl homology (DH) domain
klact	18553at4891	Missing	Delta-aminolevulinic acid dehydratase
klact	30667at4891	Missing	ER lumen protein-retaining receptor
klact	18221at4891	Missing	Endoplasmic reticulum vesicle transporter, C-terminal
klact	18783at4891	Missing	Endoplasmic reticulum vesicle transporter, C-terminal
klact	15470at4891	Missing	Eukaryotic translation initiation factor 3 subunit I
klact	4513at4891	Missing	Exportin-1/Importin-beta-like
klact	4478at4891	Missing	FAD/NAD(P)-binding domain superfamily
klact	34595at4891	Missing	Formyl transferase, N-terminal
klact	5934at4891	Missing	GPI ethanolamine phosphate transferase 1
klact	19774at4891	Missing	GPI-anchor transamidase
klact	37581at4891	Missing	General transcription factor TFIIH, subunit Tfb6
klact	33993at4891	Missing	Glutaredoxin
klact	1391at4891	Fragmented	Glycogen debranching enzyme
klact	3287at4891	Missing	Glycoside hydrolase family 31
klact	1099at4891	Missing	Glycoside hydrolase family 38, central domain
klact	26500at4891	Missing	HAD superfamily
klact	22884at4891	Missing	Homoserine dehydrogenase
klact	6046at4891	Missing	Importin-alpha, importin-beta-binding domain
klact	1655at4891	Missing	Importin-beta, N-terminal domain
klact	7092at4891	Missing	Inosine-5'-monophosphate dehydrogenase
klact	8584at4891	Missing	Kinase
klact	22266at4891	Missing	Lariat debranching enzyme, C-terminal
klact	40342at4891	Missing	Longin-like domain superfamily
klact	1452at4891	Missing	Lysophospholipase NTE1
klact	7722at4891	Missing	MFS transporter superfamily
klact	1970at4891	Missing	MIF4G-like, type 1
klact	26320at4891	Missing	MOB kinase activator family
klact	32508at4891	Missing	MOB kinase activator family
klact	1841at4891	Missing	Mediator complex, subunit Med14
klact	32607at4891	Missing	Mediator complex, subunit Med20
klact	22313at4891	Missing	Mitochondrial carrier domain superfamily
klact	28982at4891	Missing	Mitochondrial carrier domain superfamily
klact	12347at4891	Missing	Mitochondrial carrier protein
klact	28186at4891	Missing	Mitochondrial carrier protein
klact	31371at4891	Missing	Mitochondrial distribution and morphology protein 10
klact	18446at4891	Missing	N-acetylglucosaminyl transferase component
klact	1865at4891	Fragmented	Nitrite/Sulfite reductase ferredoxin-like domain
klact	8344at4891	Fragmented	Nucleolar GTP-binding protein 2
klact	36167at4891	Missing	Nucleosome assembly protein (NAP)
klact	12584at4891	Missing	P-type ATPase
klact	2893at4891	Missing	P-type ATPase
klact	676at4891	Missing	P-type ATPase
klact	30108at4891	Missing	PPM-type phosphatase domain
klact	29354at4891	Missing	PUA domain
klact	11009at4891	Missing	Peptidase M16, C-terminal
klact	4310at4891	Missing	Peptidase M28
klact	32549at4891	Missing	Peptidyl-prolyl cis-trans isomerase
klact	154at4891	Missing	Phosphatidylinositol 3-/4-kinase, catalytic domain
klact	300at4891	Missing	Phosphatidylinositol-4-phosphate 5-kinase, core
klact	32872at4891	Missing	Prefoldin
klact	39975at4891	Missing	Prefoldin
klact	36113at4891	Missing	Profilin
klact	22393at4891	Missing	Proteasome B-type subunit
klact	25386at4891	Missing	Proteasome, subunit alpha/beta
klact	33522at4891	Fragmented	Putative mitochondrial outer membrane protein
klact	22190at4891	Missing	RNA polymerase I specific transcription initiation factor RRN3
klact	19858at4891	Missing	RNA recognition motif domain
klact	7982at4891	Missing	RNA recognition motif domain
klact	30116at4891	Missing	RNA-binding domain superfamily
klact	30348at4891	Missing	RNA-binding domain superfamily
klact	1483at4891	Missing	Ras GTPase-activating protein
klact	26290at4891	Missing	Repressor of RNA polymerase III transcription MAF1
klact	25824at4891	Missing	Ribonuclease
klact	25476at4891	Missing	Ribosomal protein L10e/L16
klact	35656at4891	Missing	Ribosomal protein L18e/L15P
klact	12349at4891	Missing	Ribosomal protein L2
klact	31926at4891	Fragmented	Ribosomal protein L22/L17
klact	37126at4891	Missing	Ribosomal protein L32e
klact	23077at4891	Missing	Ribosomal protein L47, mitochondrial
klact	33944at4891	Missing	Ribosomal protein S11
klact	24980at4891	Missing	Ribosomal protein S3, C-terminal
klact	15785at4891	Fragmented	Ribosomal protein S35, mitochondrial
klact	692at4891	Missing	S1 domain
klact	36972at4891	Missing	SH3 domain
klact	2413at4891	Missing	SNF2-related, N-terminal domain
klact	2456at4891	Missing	SNF2-related, N-terminal domain
klact	37906at4891	Missing	SWR1-complex protein 3
klact	3824at4891	Missing	Sda1
klact	13634at4891	Missing	Septin
klact	26145at4891	Missing	Small GTPase
klact	32172at4891	Missing	Small GTPase
klact	34011at4891	Missing	Snf7 family
klact	36529at4891	Missing	Snf7 family
klact	14108at4891	Missing	Squalene/phytoene synthase
klact	16482at4891	Missing	Sterol 24-C-methyltransferase
klact	31722at4891	Missing	TAP46-like protein
klact	21543at4891	Missing	TIP41-like protein
klact	33429at4891	Missing	TMEM33/Pom33 family
klact	13383at4891	Missing	TOG domain
klact	32081at4891	Missing	Transcription elongation factor S-II, central domain
klact	37978at4891	Missing	Transcription initiation factor IIA, gamma subunit
klact	14377at4891	Missing	Transketolase, C-terminal domain
klact	6549at4891	Missing	Translation elongation factor EFTu/EF1A, C-terminal
klact	31995at4891	Missing	Translationally controlled tumour protein
klact	29179at4891	Missing	Translocation protein Sec62
klact	22342at4891	Missing	U3 small nucleolar RNA-associated protein 8
klact	1392at4891	Fragmented	Ubiquitin carboxyl-terminal hydrolase 7, ICP0-binding domain
klact	22429at4891	Missing	Ubiquitin specific protease, conserved site
klact	24838at4891	Missing	Ubiquitin-activating enzyme
klact	31657at4891	Missing	Ubiquitin-conjugating enzyme E2
klact	35931at4891	Missing	Ubiquitin-conjugating enzyme E2
klact	31569at4891	Missing	Ubiquitin-conjugating enzyme, active site
klact	21370at4891	Missing	Vacuolar fusion protein Mon1
klact	2706at4891	Missing	Vacuole morphology and inheritance protein 14
klact	34416at4891	Missing	Vesicle transport v-SNARE, N-terminal
klact	6242at4891	Fragmented	WD40/YVTN repeat-like-containing domain superfamily
klact	20778at4891	Missing	Zinc finger, CCHC-type
klact	13150at4891	Missing	Zinc finger, MYND-type
klact	33590at4891	Missing	Zinc finger, Mcm10/DnaG-type
klact	13029at4891	Missing	Zinc finger, RING-type
klact	10608at4891	Missing	tRNA guanosine-2'-O-methyltransferase, TRM11
kmarx	30948at4891	Missing	AP complex subunit sigma
kmarx	17406at4891	Missing	ATP phosphoribosyltransferase
kmarx	12541at4891	Missing	ATP-dependent RNA helicase DBP2
kmarx	22104at4891	Missing	Chs5p-Arf1p binding
kmarx	25967at4891	Missing	Cytidine and deoxycytidylate deaminase domain
kmarx	18378at4891	Missing	Cytochrome c-like domain
kmarx	22230at4891	Missing	DNA polymerase alpha/delta/epsilon, subunit B
kmarx	18047at4891	Missing	Diphosphomevalonate decarboxylase
kmarx	30667at4891	Missing	ER lumen protein-retaining receptor
kmarx	35427at4891	Fragmented	Elongator complex protein 6
kmarx	21922at4891	Missing	Fibrillarin
kmarx	9436at4891	Missing	Glutathione reductase
kmarx	1099at4891	Missing	Glycoside hydrolase family 38, central domain
kmarx	34170at4891	Missing	HIT-like domain
kmarx	22884at4891	Missing	Homoserine dehydrogenase
kmarx	7092at4891	Missing	Inosine-5'-monophosphate dehydrogenase
kmarx	1970at4891	Missing	MIF4G-like, type 1
kmarx	32508at4891	Missing	MOB kinase activator family
kmarx	32607at4891	Missing	Mediator complex, subunit Med20
kmarx	22298at4891	Missing	NSF attachment protein
kmarx	7920at4891	Missing	Nop domain
kmarx	8344at4891	Fragmented	Nucleolar GTP-binding protein 2
kmarx	31052at4891	Missing	Nucleoside triphosphate pyrophosphatase Maf-like protein
kmarx	36167at4891	Fragmented	Nucleosome assembly protein (NAP)
kmarx	19999at4891	Missing	Nucleotide exchange factor Fes1
kmarx	30108at4891	Missing	PPM-type phosphatase domain
kmarx	32872at4891	Missing	Prefoldin
kmarx	36113at4891	Missing	Profilin
kmarx	23591at4891	Missing	Proteasome endopeptidase complex
kmarx	25386at4891	Missing	Proteasome, subunit alpha/beta
kmarx	30456at4891	Missing	Protein-lysine N-methyltransferase EFM5
kmarx	35656at4891	Missing	Ribosomal protein L18e/L15P
kmarx	31926at4891	Missing	Ribosomal protein L22/L17
kmarx	36882at4891	Missing	Ribosomal protein L23/L15e core domain superfamily
kmarx	37089at4891	Missing	Ribosomal protein L31e
kmarx	27339at4891	Missing	Ribosomal protein L4 domain superfamily
kmarx	15785at4891	Fragmented	Ribosomal protein S35, mitochondrial
kmarx	27063at4891	Fragmented	Signal recognition particle subunit SRP72
kmarx	6549at4891	Fragmented	Translation elongation factor EFTu/EF1A, C-terminal
kmarx	26297at4891	Missing	Ubiquitin E2 variant, N-terminal
kmarx	22429at4891	Missing	Ubiquitin specific protease, conserved site
kmarx	24838at4891	Missing	Ubiquitin-activating enzyme
kmarx	35931at4891	Missing	Ubiquitin-conjugating enzyme E2
kmarx	35506at4891	Missing	Uncharacterised protein family UPF0538
kmarx	2706at4891	Missing	Vacuole morphology and inheritance protein 14
kmarx	10660at4891	Missing	WD40-repeat-containing domain
kmarx	33087at4891	Missing	WD40-repeat-containing domain
kmarx	6242at4891	Fragmented	WD40/YVTN repeat-like-containing domain superfamily
kmarx	33590at4891	Missing	Zinc finger, Mcm10/DnaG-type
knon	30948at4891	Fragmented	AP complex subunit sigma
knon	29552at4891	Missing	ATP synthase, F0 complex, subunit B
knon	14966at4891	Fragmented	Actin family
knon	6558at4891	Missing	Ankyrin repeat-containing domain
knon	33542at4891	Fragmented	Calcineurin-like phosphoesterase domain, lpxH-type
knon	1653at4891	Fragmented	Coatomer subunit beta'
knon	31994at4891	Missing	Cytochrome c oxidase subunit IV family
knon	34813at4891	Missing	D-aminoacyl-tRNA deacylase
knon	32823at4891	Fragmented	DNA-directed RNA polymerase, 14-18kDa subunit, conserved site
knon	18783at4891	Fragmented	Endoplasmic reticulum vesicle transporter, C-terminal
knon	1099at4891	Missing	Glycoside hydrolase family 38, central domain
knon	34170at4891	Fragmented	HIT-like domain
knon	41774at4891	Missing	Histone-fold
knon	7092at4891	Fragmented	Inosine-5'-monophosphate dehydrogenase
knon	40342at4891	Fragmented	Longin-like domain superfamily
knon	26614at4891	Fragmented	MIF4G-like domain superfamily
knon	22298at4891	Missing	NSF attachment protein
knon	8344at4891	Fragmented	Nucleolar GTP-binding protein 2
knon	22335at4891	Fragmented	Pre-mRNA-splicing factor 19
knon	32872at4891	Missing	Prefoldin
knon	39975at4891	Fragmented	Prefoldin
knon	36113at4891	Missing	Profilin
knon	24692at4891	Missing	Proteasome endopeptidase complex
knon	29872at4891	Fragmented	Protein transport protein BOS1
knon	35656at4891	Fragmented	Ribosomal protein L18e/L15P
knon	31926at4891	Fragmented	Ribosomal protein L22/L17
knon	36882at4891	Missing	Ribosomal protein L23/L15e core domain superfamily
knon	37089at4891	Missing	Ribosomal protein L31e
knon	33117at4891	Missing	Ribosomal protein S13/S15, N-terminal
knon	15785at4891	Fragmented	Ribosomal protein S35, mitochondrial
knon	32172at4891	Missing	Small GTPase
knon	34011at4891	Fragmented	Snf7 family
knon	36486at4891	Missing	Sulfhydryl oxidase
knon	39520at4891	Fragmented	Synaptobrevin
knon	33667at4891	Missing	Ubiquitin-conjugating enzyme E2
knon	35931at4891	Missing	Ubiquitin-conjugating enzyme E2
knon	10660at4891	Missing	WD40-repeat-containing domain
knon	33590at4891	Fragmented	Zinc finger, Mcm10/DnaG-type
knon	6641at4891	Fragmented	Zinc finger, RING-CH-type
knon	37340at4891	Missing	Zinc finger, RING-type
ksiam	8568at4891	Fragmented	26S Proteasome regulatory subunit 7
ksiam	29169at4891	Missing	3,4-dihydroxy-2-butanone 4-phosphate synthase
ksiam	1923at4891	Fragmented	ATP-dependent helicase, C-terminal
ksiam	2534at4891	Missing	ATPase, AAA-type, conserved site
ksiam	6567at4891	Missing	ATPase, AAA-type, conserved site
ksiam	5096at4891	Fragmented	Acetolactate synthase
ksiam	4496at4891	Fragmented	Aldehyde dehydrogenase domain
ksiam	14122at4891	Fragmented	Alpha-1,3-glucosyltransferase
ksiam	6172at4891	Missing	Alpha-D-phosphohexomutase, alpha/beta/alpha domain I
ksiam	6558at4891	Missing	Ankyrin repeat-containing domain
ksiam	519at4891	Missing	Armadillo-type fold
ksiam	16233at4891	Missing	Bromodomain
ksiam	39508at4891	Fragmented	Chromatin assembly factor 1 subunit A
ksiam	1653at4891	Missing	Coatomer subunit beta'
ksiam	17728at4891	Missing	Cyclin-dependent kinase 7
ksiam	7840at4891	Fragmented	Cysteine-tRNA ligase
ksiam	2010at4891	Missing	DNA helicase
ksiam	7030at4891	Missing	DNA mismatch repair protein MutS, core
ksiam	32632at4891	Missing	DNA-binding RFX-type winged-helix domain
ksiam	37194at4891	Missing	DNA-directed RNA polymerase III subunit RPC4
ksiam	32823at4891	Missing	DNA-directed RNA polymerase, 14-18kDa subunit, conserved site
ksiam	594at4891	Missing	DNA-directed RNA polymerase, subunit 2, hybrid-binding domain
ksiam	26684at4891	Fragmented	Dephospho-CoA kinase
ksiam	6915at4891	Missing	Dihydroxy-acid dehydratase
ksiam	30667at4891	Missing	ER lumen protein-retaining receptor
ksiam	7923at4891	Missing	FAD dependent oxidoreductase
ksiam	25981at4891	Fragmented	FK506-binding protein
ksiam	14380at4891	Missing	Flap endonuclease 1
ksiam	15496at4891	Fragmented	GPI transamidase component PIG-T
ksiam	24124at4891	Missing	Geranylgeranyl transferase type-2 subunit alpha
ksiam	3593at4891	Fragmented	Glutamine amidotransferase type 2 domain
ksiam	1099at4891	Missing	Glycoside hydrolase family 38, central domain
ksiam	35478at4891	Missing	Golgi apparatus membrane protein TVP23
ksiam	33197at4891	Missing	HAD superfamily
ksiam	34170at4891	Missing	HIT-like domain
ksiam	8978at4891	Fragmented	Heat shock protein 70 family
ksiam	4326at4891	Fragmented	Helicase, C-terminal
ksiam	15710at4891	Fragmented	Histone acetyltransferases subunit 3
ksiam	16618at4891	Missing	Histone transcription regulator 3/CABIN1
ksiam	1341at4891	Missing	KEN domain
ksiam	25329at4891	Fragmented	Kri1-like, C-terminal
ksiam	29961at4891	Missing	LsmAD domain
ksiam	24329at4891	Missing	Lysine methyltransferase
ksiam	693at4891	Missing	MAP kinase kinase kinase
ksiam	25626at4891	Missing	MMM1 domain
ksiam	0at4891	Fragmented	Midasin
ksiam	12025at4891	Missing	N-acetyltransferase B complex, non-catalytic subunit
ksiam	29932at4891	Fragmented	NUC153
ksiam	11851at4891	Fragmented	Nuclear pore protein 84/107
ksiam	8344at4891	Missing	Nucleolar GTP-binding protein 2
ksiam	6208at4891	Fragmented	Nucleolar complex-associated protein 3
ksiam	40576at4891	Missing	Nucleolar protein 12
ksiam	1642at4891	Missing	Nucleoporin, Nup133/Nup155-like, C-terminal
ksiam	6at4891	Missing	PIK-related kinase
ksiam	9759at4891	Fragmented	PPM-type phosphatase domain
ksiam	20191at4891	Fragmented	PPM-type phosphatase domain
ksiam	33306at4891	Missing	PRA1 family protein
ksiam	5040at4891	Missing	Phosphatidylserine decarboxylase
ksiam	23222at4891	Fragmented	Phosphomannomutase
ksiam	39975at4891	Missing	Prefoldin
ksiam	38368at4891	Fragmented	Proteasome component (PCI) domain
ksiam	25386at4891	Missing	Proteasome, subunit alpha/beta
ksiam	6231at4891	Fragmented	Pseudouridine synthase, TruD
ksiam	29657at4891	Fragmented	Pseudouridine synthase, catalytic domain superfamily
ksiam	22190at4891	Missing	RNA polymerase I specific transcription initiation factor RRN3
ksiam	34113at4891	Missing	RNA polymerase II-associated protein 1, C-terminal
ksiam	7432at4891	Missing	Rad4 beta-hairpin domain 1
ksiam	31733at4891	Missing	Ribosomal RNA-processing protein 14, N-terminal
ksiam	31926at4891	Fragmented	Ribosomal protein L22/L17
ksiam	37089at4891	Missing	Ribosomal protein L31e
ksiam	33117at4891	Missing	Ribosomal protein S13/S15, N-terminal
ksiam	15785at4891	Fragmented	Ribosomal protein S35, mitochondrial
ksiam	1120at4891	Missing	Ribosome biogenesis protein Bms1, N-terminal
ksiam	2564at4891	Missing	RuvA domain 2-like
ksiam	13866at4891	Fragmented	S-(hydroxymethyl)glutathione dehydrogenase
ksiam	23839at4891	Fragmented	SEP domain
ksiam	35912at4891	Missing	SNARE
ksiam	37906at4891	Fragmented	SWR1-complex protein 3
ksiam	25226at4891	Missing	Sec1-like protein
ksiam	13634at4891	Missing	Septin
ksiam	34011at4891	Fragmented	Snf7 family
ksiam	11349at4891	Missing	Tetratricopeptide repeat
ksiam	2499at4891	Missing	Tetratricopeptide repeat
ksiam	455at4891	Missing	Transcription elongation factor Spt6
ksiam	6549at4891	Fragmented	Translation elongation factor EFTu/EF1A, C-terminal
ksiam	6437at4891	Fragmented	Translation initiation factor IF- 2
ksiam	331at4891	Missing	U3 small nucleolar RNA-associated protein 10
ksiam	7208at4891	Missing	UbiB domain
ksiam	31961at4891	Missing	Ubiquinone biosynthesis protein Coq4
ksiam	31569at4891	Missing	Ubiquitin-conjugating enzyme, active site
ksiam	22023at4891	Missing	Very-long-chain 3-oxoacyl-CoA reductase
ksiam	34416at4891	Fragmented	Vesicle transport v-SNARE, N-terminal
ksiam	2549at4891	Fragmented	WD40 repeat
ksiam	28907at4891	Fragmented	WD40 repeat
ksiam	10660at4891	Missing	WD40-repeat-containing domain
ksiam	17147at4891	Missing	WD40-repeat-containing domain
ksiam	2531at4891	Fragmented	WD40-repeat-containing domain
ksiam	8291at4891	Fragmented	WD40-repeat-containing domain
ksiam	3174at4891	Missing	WD40/YVTN repeat-like-containing domain superfamily
ksiam	24998at4891	Fragmented	Zinc finger, PHD-type
ksiam	37340at4891	Missing	Zinc finger, RING-type
ksiam	25050at4891	Fragmented	Zinc finger, UBR-type
ksiam	10342at4891	Missing	p-loop containing nucleoside triphosphate hydrolase protein
kwic	4373at4891	Missing	26S proteasome regulatory subunit RPN1
kwic	23226at4891	Missing	4Fe-4S ferredoxin, iron-sulphur binding, conserved site
kwic	5053at4891	Fragmented	AARP2CN
kwic	722at4891	Fragmented	AMP-dependent synthetase/ligase
kwic	30948at4891	Missing	AP complex subunit sigma
kwic	17406at4891	Missing	ATP phosphoribosyltransferase
kwic	39894at4891	Missing	ATP synthase assembly factor Fmc1, mitochondrial
kwic	22146at4891	Missing	ATP synthase subunit gamma
kwic	2534at4891	Missing	ATPase, AAA-type, conserved site
kwic	2862at4891	Missing	ATPase, AAA-type, conserved site
kwic	86at4891	Fragmented	Acetyl-CoA carboxylase
kwic	2053at4891	Missing	Aconitase/3-isopropylmalate dehydratase large subunit, alpha/beta/alpha domain
kwic	4496at4891	Fragmented	Aldehyde dehydrogenase domain
kwic	16797at4891	Fragmented	Allantoicase
kwic	8944at4891	Fragmented	Alpha-1,3-glucosyltransferase
kwic	12732at4891	Fragmented	Amino-acid acetyltransferase, mitochondrial
kwic	9897at4891	Fragmented	Aminoacyl-tRNA synthetase, class II
kwic	6558at4891	Missing	Ankyrin repeat-containing domain
kwic	8923at4891	Missing	Ankyrin repeat-containing domain
kwic	510at4891	Missing	Armadillo-type fold
kwic	662at4891	Missing	Armadillo-type fold
kwic	7327at4891	Fragmented	Armadillo-type fold
kwic	33608at4891	Fragmented	Autophagy-related protein 11
kwic	1228at4891	Missing	BEACH domain
kwic	3981at4891	Fragmented	BRCT domain
kwic	19196at4891	Missing	Brix domain
kwic	14335at4891	Fragmented	CDP-diacylglycerol--glycerol-3-phosphate 3-phosphatidyltransferase
kwic	40449at4891	Missing	COX assembly mitochondrial protein
kwic	33542at4891	Missing	Calcineurin-like phosphoesterase domain, lpxH-type
kwic	12308at4891	Fragmented	Carbohydrate kinase, FGGY, C-terminal
kwic	14504at4891	Fragmented	Carbohydrate kinase, FGGY, C-terminal
kwic	39508at4891	Fragmented	Chromatin assembly factor 1 subunit A
kwic	515at4891	Missing	Chromo domain
kwic	29300at4891	Missing	Clathrin adaptor, mu subunit
kwic	1653at4891	Missing	Coatomer subunit beta'
kwic	7840at4891	Fragmented	Cysteine-tRNA ligase
kwic	24249at4891	Missing	Cytochrome c heme lyase
kwic	31994at4891	Missing	Cytochrome c oxidase subunit IV family
kwic	1011at4891	Missing	DNA topoisomerase, type IIA
kwic	32823at4891	Missing	DNA-directed RNA polymerase, 14-18kDa subunit, conserved site
kwic	35750at4891	Missing	DNA-directed RNA polymerase, RBP11-like dimerisation domain
kwic	419at4891	Fragmented	DNA-directed RNA polymerase, subunit 2, hybrid-binding domain
kwic	18553at4891	Missing	Delta-aminolevulinic acid dehydratase
kwic	29747at4891	Fragmented	DnaJ domain
kwic	10695at4891	Fragmented	Dystroglycan-type cadherin-like
kwic	3802at4891	Fragmented	E3 ubiquitin-protein ligase
kwic	5879at4891	Fragmented	EF hand associated, type-1
kwic	4590at4891	Missing	EF-hand domain
kwic	30667at4891	Missing	ER lumen protein-retaining receptor
kwic	18783at4891	Missing	Endoplasmic reticulum vesicle transporter, C-terminal
kwic	23357at4891	Missing	Exocyst complex component EXOC3/Sec6
kwic	1221at4891	Missing	FACT complex subunit Spt16 domain
kwic	7923at4891	Missing	FAD dependent oxidoreductase
kwic	10861at4891	Fragmented	FAS1 domain
kwic	25981at4891	Fragmented	FK506-binding protein
kwic	274at4891	Missing	Fatty acid synthase
kwic	16825at4891	Missing	Gamma-glutamyltranspeptidase
kwic	39178at4891	Missing	Glycerophosphodiester phosphodiesterase domain
kwic	1099at4891	Missing	Glycoside hydrolase family 38, central domain
kwic	7237at4891	Fragmented	GroEL-like apical domain superfamily
kwic	15766at4891	Missing	Helicase, C-terminal
kwic	8762at4891	Missing	Helicase, C-terminal
kwic	12728at4891	Missing	Homoserine O-acetyltransferase
kwic	3853at4891	Missing	Importin-beta, N-terminal domain
kwic	20539at4891	Fragmented	Initiation factor 2B-related
kwic	7092at4891	Missing	Inosine-5'-monophosphate dehydrogenase
kwic	4428at4891	Missing	Jacalin-like lectin domain
kwic	16156at4891	Missing	K Homology domain, type 1
kwic	30988at4891	Missing	Leucine-rich repeat
kwic	3773at4891	Missing	Leucine-rich repeat
kwic	2385at4891	Missing	Lon protease
kwic	40342at4891	Missing	Longin-like domain superfamily
kwic	29961at4891	Missing	LsmAD domain
kwic	32508at4891	Missing	MOB kinase activator family
kwic	26399at4891	Fragmented	Mediator complex, subunit Med12
kwic	12737at4891	Fragmented	Mediator complex, subunit Med17
kwic	32607at4891	Missing	Mediator complex, subunit Med20
kwic	0at4891	Fragmented	Midasin
kwic	34147at4891	Fragmented	Mitochondrial biogenesis protein AIM24
kwic	18829at4891	Missing	NAD(P)-binding domain superfamily
kwic	6431at4891	Fragmented	NFACT protein, C-terminal
kwic	22298at4891	Missing	NSF attachment protein
kwic	4279at4891	Missing	Non-specific serine/threonine protein kinase
kwic	8179at4891	Missing	Non-specific serine/threonine protein kinase
kwic	11365at4891	Missing	Nuclear abundant poly(A) RNA-binding protein Nab2, N-terminal
kwic	8344at4891	Fragmented	Nucleolar GTP-binding protein 2
kwic	535at4891	Fragmented	Nucleoporin, Nup133/Nup155-like, C-terminal
kwic	36167at4891	Missing	Nucleosome assembly protein (NAP)
kwic	14888at4891	Missing	Oxysterol-binding protein
kwic	2893at4891	Missing	P-type ATPase
kwic	11809at4891	Missing	PAN2-PAN3 deadenylation complex subunit PAN3
kwic	2471at4891	Fragmented	PDZ domain
kwic	33683at4891	Fragmented	PDZ domain
kwic	6at4891	Missing	PIK-related kinase
kwic	3559at4891	Fragmented	POPLD domain
kwic	17901at4891	Missing	Peptidase M16, C-terminal
kwic	9594at4891	Missing	Peptidase M16, C-terminal
kwic	300at4891	Missing	Phosphatidylinositol-4-phosphate 5-kinase, core
kwic	5040at4891	Missing	Phosphatidylserine decarboxylase
kwic	369at4891	Fragmented	Phospholipase
kwic	2483at4891	Fragmented	Phosphoribosyl-AMP cyclohydrolase domain
kwic	36731at4891	Missing	Phosphotransferase KptA/Tpt1
kwic	15707at4891	Missing	Phox homologous domain
kwic	26555at4891	Fragmented	Pre-rRNA-processing protein IPI1
kwic	36113at4891	Missing	Profilin
kwic	5475at4891	Missing	Proline-tRNA ligase, class IIa
kwic	514at4891	Fragmented	Proteasome component Ecm29
kwic	24629at4891	Missing	Proteasome endopeptidase complex
kwic	33004at4891	Missing	Protein EFR3
kwic	9903at4891	Missing	Protein kinase domain
kwic	1220at4891	Fragmented	Protein kinase domain
kwic	28165at4891	Fragmented	RFT1
kwic	15997at4891	Missing	RGS domain
kwic	17769at4891	Fragmented	RINT-1/Tip20
kwic	39372at4891	Missing	RNA polymerase I transcription initiation factor TAF1B/Rrn7
kwic	39278at4891	Missing	RNA polymerase Rpb4/RPC9, core
kwic	11405at4891	Missing	RNA-binding domain superfamily
kwic	11780at4891	Missing	Ribonucleotide reductase small subunit
kwic	24837at4891	Missing	Ribosomal RNA large subunit methyltransferase E
kwic	31733at4891	Missing	Ribosomal RNA-processing protein 14, N-terminal
kwic	31926at4891	Fragmented	Ribosomal protein L22/L17
kwic	15785at4891	Fragmented	Ribosomal protein S35, mitochondrial
kwic	23784at4891	Missing	Ribosome biogenesis protein
kwic	2564at4891	Fragmented	RuvA domain 2-like
kwic	9032at4891	Fragmented	RuvB-like helicase
kwic	707at4891	Missing	SEPARIN core domain
kwic	8023at4891	Fragmented	SH3 domain
kwic	10684at4891	Fragmented	SH3 domain
kwic	2413at4891	Missing	SNF2-related, N-terminal domain
kwic	15616at4891	Fragmented	SUI1 domain
kwic	11892at4891	Fragmented	Serine incorporator/TMS membrane protein
kwic	14843at4891	Missing	Signal recognition particle receptor, alpha subunit, N-terminal
kwic	34011at4891	Fragmented	Snf7 family
kwic	36486at4891	Missing	Sulfhydryl oxidase
kwic	39520at4891	Fragmented	Synaptobrevin
kwic	3606at4891	Fragmented	TFIID subunit TAF5, NTD2 domain
kwic	10727at4891	Fragmented	TRAPP III complex, Trs85
kwic	10194at4891	Missing	Tetratricopeptide repeat
kwic	28849at4891	Missing	Tetratricopeptide repeat
kwic	4037at4891	Fragmented	Tetratricopeptide-like helical domain superfamily
kwic	34839at4891	Fragmented	Transcription factor IIA, alpha/beta subunit
kwic	35014at4891	Fragmented	Transcription factor Opi1
kwic	30752at4891	Fragmented	Transcription initiation factor TFIID component TAF4
kwic	6549at4891	Missing	Translation elongation factor EFTu/EF1A, C-terminal
kwic	2784at4891	Fragmented	Tryptophan synthase
kwic	38523at4891	Missing	UDP-N-acetylglucosamine transferase subunit ALG13
kwic	35950at4891	Fragmented	Ubiquinone biosynthesis protein Coq7
kwic	26297at4891	Missing	Ubiquitin E2 variant, N-terminal
kwic	31657at4891	Missing	Ubiquitin-conjugating enzyme E2
kwic	35931at4891	Missing	Ubiquitin-conjugating enzyme E2
kwic	35506at4891	Missing	Uncharacterised protein family UPF0538
kwic	2706at4891	Missing	Vacuole morphology and inheritance protein 14
kwic	34416at4891	Missing	Vesicle transport v-SNARE, N-terminal
kwic	2549at4891	Fragmented	WD40 repeat
kwic	2568at4891	Missing	WD40-repeat-containing domain
kwic	6917at4891	Missing	WD40-repeat-containing domain
kwic	5443at4891	Fragmented	WD40-repeat-containing domain
kwic	578at4891	Fragmented	WD40/YVTN repeat-like-containing domain superfamily
kwic	6242at4891	Fragmented	WD40/YVTN repeat-like-containing domain superfamily
kwic	6658at4891	Fragmented	WD40/YVTN repeat-like-containing domain superfamily
kwic	26222at4891	Fragmented	Winged helix-like DNA-binding domain superfamily
kwic	36374at4891	Missing	XPC-binding domain
kwic	23956at4891	Missing	Zinc finger, CCHC-type
kwic	2990at4891	Missing	Zinc finger, PHD-type
kwic	36106at4891	Fragmented	Zinc finger, RING-type
kwic	9039at4891	Fragmented	tRNA (guanine(26)-N(2))-dimethyltransferase
kwic	13164at4891	Missing	tRNA pseudouridine synthase
